# Mapping genetic variants for nonsense-mediated mRNA decay regulation across human tissues

**DOI:** 10.1101/2022.10.19.512888

**Authors:** Bo Sun, Liang Chen

## Abstract

**Background:** Nonsense-mediated mRNA decay (NMD) was originally conceived as an mRNA surveillance mechanism to prevent the production of potentially deleterious truncated proteins. Recent research shows NMD is an important post-transcriptional gene regulation mechanism selectively targeting many non-aberrant mRNAs. However, how natural genetic variants affect NMD and modulate gene expressions remains elusive.

**Results:** Here we elucidate NMD regulation of individual genes across human tissues through genetical genomics. Genetic variants corresponding to NMD regulation are identified based on the GTEx data through unique and robust transcript expression modelling. We identify genetic variants that influence the percentage of NMD-targeted transcripts (pNMD-QTLs), as well as genetic variants regulating the decay efficiency of NMD-targeted transcripts (dNMD-QTLs). Many such variants are missed in traditional expression quantitative trait locus (eQTL) mapping. NMD-QTLs show strong tissue specificity especially in the brain. They are more likely to colocalize with disease single-nucleotide polymorphisms (SNPs). Compared to eQTLs, NMD-QTLs are more likely to be located within gene bodies and exons, especially the penultimate exons from the 3’ end. Furthermore, NMD-QTLs are more likely to be found in the binding sites of miRNAs and RNA binding proteins (RBPs).

**Conclusions:** We reveal the genome-wide landscape of genetic variants associated with NMD regulation across human tissues. Our analysis results indicate important roles of NMD in the brain. The preferential genomic positions of NMD-QTLs suggest key attributes for NMD regulation. Furthermore, the colocalization with disease-associated SNPs and post-transcriptional regulatory elements implicate regulatory roles of NMD-QTLs in disease manifestation and their interactions with other post-transcriptional regulators.
