## Supplementary material for "Mapping genetic variants for nonsense-mediated mRNA decay regulation across human tissues": Supp_table_1.xlsx

### Sheet: Supp_table_1
Supplementary Table 1. The 43 diseases with significant NMD-QTLs enrichment. p-values for both the proportion test and the hypergeometric test <0.05.
diseaseName	diseaseClass	diseaseSemanticType	p_value_prop	p_value_hyper	num_of_disease_snp	num_of_nmd_qtl
AIDS related complex	C02;C20	Disease or Syndrome	0.0341992	2.52e-05	10	5
Age related macular degeneration	C11	Disease or Syndrome	0.00246546	5.18e-24	551	83
Alcoholic Intoxication, Chronic	C25;F03	Mental or Behavioral Dysfunction	0.0342583	5.65e-06	323	32
Anemia, Pernicious	C15;C18	Disease or Syndrome	0.00015652	7.01e-05	3	3
Antisocial Personality Disorder	F03	Mental or Behavioral Dysfunction	0.00325069	0.0412302	1	1
Asthma	C08;C20	Disease or Syndrome	1.22e-26	2.69e-117	728	215
Astrocytoma	C04	Neoplastic Process	0.000218472	0.00807166	43	6
Behcet Syndrome	C07;C11;C14;C16;C17	Disease or Syndrome	0.0226716	1.29e-75	225	100
Biliary cirrhosis	C06	Disease or Syndrome	0.000846412	0	560	433
Bipolar Disorder	F03	Mental or Behavioral Dysfunction	1.43e-39	1.96e-127	664	216
Burkitt Lymphoma	C02;C04;C15;C20	Neoplastic Process	0.00383553	0.000176936	8	4
Carcinoma in situ of uterine cervix	C04	Neoplastic Process	0.0154439	0.00495961	3	2
Cerebral Infarction	C10;C14	Disease or Syndrome	0.0395765	0.041427	32	4
Cocaine Abuse	C25;F03	Mental or Behavioral Dysfunction	0.00162594	0.00169993	2	2
Degenerative polyarthritis	C05	Disease or Syndrome	0.0045177	6.12e-09	92	19
Dementia, Vascular	C10;C14;F03	Disease or Syndrome	0.0114341	0.021976	15	3
Depressive Disorder, Treatment-Resistant	F03	Mental or Behavioral Dysfunction	0.00875467	0.0228226	6	2
Diabetes Mellitus, Insulin-Dependent	C18;C19;C20	Disease or Syndrome	2.51e-09	3.42e-158	774	261
Diabetic Nephropathy	C12;C13;C19	Disease or Syndrome	0.0118472	0.0384833	110	9
Eczema Herpeticum	C02;C17	Disease or Syndrome	5.94e-05	0.00964754	4	2
HIV-1 infection		Disease or Syndrome	0.0386282	5.33e-142	417	188
Heart Failure, Diastolic	C14	Disease or Syndrome	0.0154439	0.00964754	4	2
Hip Dislocation, Congenital	C05;C16	Congenital Abnormality	0.000113703	1.56e-09	8	7
Huntington Disease	C10;C16;F03	Disease or Syndrome	0.00237749	1.72e-09	68	17
Hyperoxaluria	C12;C13	Disease or Syndrome	0.0486851	0	1	2
Irritable Bowel Syndrome	C06	Disease or Syndrome	0.0495564	0.00329367	36	6
Leprosy	C01	Disease or Syndrome	0.0105972	3.96e-18	147	36
Lymphoma, Follicular	C04;C15;C20	Neoplastic Process	0.0371532	1.8e-06	74	14
Major depression, single episode		Mental or Behavioral Dysfunction	0.0427388	0.00901225	11	3
Malignant neoplasm of breast	C04;C17	Neoplastic Process	0.000678814	2.07e-14	1361	120
Migraine with Aura	C10	Disease or Syndrome	0.00155637	0.000827303	38	7
Multiple Sclerosis	C10;C20	Disease or Syndrome	1.04e-11	1.63e-93	745	192
Myositis	C05;C10	Disease or Syndrome	0.00882558	0	11	25
Night pain		Sign or Symptom	0.00325069	0.0412302	1	1
Optic Atrophy, Hereditary, Leber	C10;C11;C16;C18	Disease or Syndrome	0.0243913	0.00964754	4	2
Oral Cavity Carcinoma		Neoplastic Process	0.0477551	2.73e-06	17	7
Steroid-sensitive nephrotic syndrome		Disease or Syndrome	0.0336811	0	3	4
Subclinical hypothyroidism		Disease or Syndrome	0.0114341	0.00065825	5	3
Toxic Epidermal Necrolysis	C07;C17;C20;C25	Disease or Syndrome	0.0111237	1.45e-07	17	8
Toxoplasmosis, Congenital	C03;C10;C16	Disease or Syndrome	0.0486851	0.0228226	6	2
Unipolar Depression	F03	Mental or Behavioral Dysfunction	3.1e-78	2.81e-123	378	166
Vascular occlusion		Disease or Syndrome	0.0187206	0.0412302	1	1
disc disorder		Disease or Syndrome	0.0187206	0.0412302	1	1
