## Supplementary material for "Mapping genetic variants for nonsense-mediated mRNA decay regulation across human tissues": Supp_table_2.xlsx

### Sheet: dNMD-QTLs
Supplementary Table 2. The list of miRNAs and the number of dNMD-QTLs or pNMD-QTLs in their target regions.
miRNA	dNMD-QTL count	total length of target regions	normalized_count
miR-451	9	4472	0.00201252
miR-450-5p	6	4044	0.00148368
miR-744-5p	21	16171	0.00129862
miR-191-5p	7	6575	0.00106464
miR-99-5p	3	3005	0.000998336
miR-100-5p	3	3005	0.000998336
miR-652-3p	5	5361	0.000932662
miR-423-3p	6	6750	0.000888889
miR-615-3p	6	6822	0.000879507
miR-147b	5	5895	0.000848176
miR-551-3p	3	3792	0.000791139
miR-1249-3p	5	6355	0.000786782
miR-126-3p.2	2	2583	0.000774293
miR-151-5p	7	9371	0.000746985
miR-187-3p	5	6990	0.000715308
miR-210-3p	5	7038	0.000710429
miR-184	6	8458	0.000709388
miR-127-3p	2	3286	0.000608643
miR-423-5p	28	51296	0.000545852
miR-154-5p	13	25377	0.000512275
miR-140-5p	15	29339	0.000511265
miR-126-3p.1	1	1956	0.000511247
miR-346	15	30029	0.000499517
miR-296-5p	20	40922	0.000488735
miR-491-5p	27	57241	0.00047169
miR-142-3p.1	10	21392	0.000467464
miR-188-5p	14	29998	0.000466698
miR-193-3p	13	27929	0.000465466
miR-532-5p	15	32635	0.000459629
miR-10-5p	17	37242	0.000456474
miR-339-5p	22	48631	0.000452386
miR-148-3p	18	40272	0.000446961
miR-152-3p	18	40272	0.000446961
miR-493-5p	21	47470	0.000442385
miR-140-3p.1	28	64461	0.000434371
miR-34-5p	20	46104	0.000433802
miR-449-5p	20	46104	0.000433802
miR-190-5p	11	25377	0.000433463
miR-151-3p	10	23219	0.000430682
miR-412-5p	1	2408	0.000415282
miR-582-5p	20	48934	0.000408714
miR-219-5p	9	22161	0.000406119
miR-875-5p	9	22274	0.000404059
let-98-5p	13	32395	0.000401296
let-7-5p	13	32395	0.000401296
miR-202-5p	14	34973	0.000400309
miR-485-5p	40	100023	0.000399908
miR-224-5p	17	42989	0.00039545
miR-146-5p	16	40494	0.00039512
miR-1197	15	38263	0.000392024
miR-31-5p	16	40998	0.000390263
miR-668-3p	13	33404	0.000389175
miR-212-5p	20	51574	0.000387792
miR-196-5p	8	21123	0.000378734
miR-331-3p	18	48363	0.000372185
miR-140-3p.2	18	49454	0.000363975
miR-1-3p	16	43962	0.000363951
miR-206	16	43962	0.000363951
miR-490-3p	14	38830	0.000360546
miR-760	20	55493	0.000360406
miR-335-5p	16	44546	0.000359179
miR-296-3p	10	27863	0.000358899
miR-1193	11	30669	0.000358668
miR-215-5p	9	25118	0.000358309
miR-192-5p	9	25118	0.000358309
miR-212-3p	14	39263	0.00035657
miR-132-3p	14	39263	0.00035657
miR-542-3p	18	50652	0.000355366
miR-217	15	42498	0.000352958
miR-299-5p	11	31176	0.000352836
miR-193a-5p	12	34055	0.000352371
miR-134-5p	13	37525	0.000346436
miR-136-5p	17	49160	0.00034581
miR-101-3p.1	15	43492	0.000344891
miR-101-3p.2	18	52296	0.000344195
miR-323-3p	16	46572	0.000343554
miR-33-5p	15	43676	0.000343438
miR-29-3p	12	35030	0.000342564
miR-653-5p	20	59088	0.000338478
miR-299-3p	11	32647	0.000336938
miR-221-3p	10	29924	0.00033418
miR-222-3p	10	29924	0.00033418
miR-129-5p	39	116848	0.000333767
miR-185-5p	21	63937	0.000328448
miR-3064-5p	21	63979	0.000328233
miR-200a-3p	18	54895	0.000327899
miR-141-3p	18	54895	0.000327899
miR-1306-5p	17	52117	0.000326189
miR-30-5p	15	46024	0.000325917
miR-455-3p.2	18	55470	0.0003245
miR-18-5p	9	27763	0.000324172
miR-365-3p	9	27902	0.000322558
miR-1224-5p	13	40340	0.000322261
miR-411-5p.1	13	40384	0.00032191
miR-496.1	8	24960	0.000320513
miR-214-5p	17	53855	0.000315662
miR-199-5p	14	44508	0.00031455
miR-338-3p	16	50967	0.000313929
miR-23-3p	21	66919	0.000313812
miR-186-5p	32	102475	0.000312271
miR-103-3p	15	48135	0.000311624
miR-107	15	48135	0.000311624
miR-139-5p	11	35317	0.000311465
miR-128-3p	20	64445	0.000310342
miR-486-5p	8	25987	0.000307846
miR-28-5p	11	35740	0.000307778
miR-708-5p	11	35740	0.000307778
miR-326	20	65100	0.00030722
miR-133a-3p.1	9	29556	0.000304507
miR-376-3p	10	32909	0.000303868
miR-208-3p	7	23051	0.000303674
miR-194-5p	12	39613	0.000302931
miR-124-3p.1	14	46258	0.00030265
miR-494-3p	21	69506	0.000302132
miR-503-5p	7	23363	0.000299619
miR-543	20	66900	0.000298954
miR-137	11	36862	0.00029841
miR-125-5p	15	50297	0.000298229
miR-150-5p	28	94395	0.000296626
miR-24-3p	25	84406	0.000296187
miR-410-3p	20	67600	0.000295858
miR-219a-2-3p	9	30661	0.000293533
miR-183-5p.1	10	34268	0.000291817
miR-452-5p	14	48124	0.000290915
miR-892-3p	14	48124	0.000290915
miR-328-3p	10	34564	0.000289318
miR-504-5p.1	10	35675	0.000280308
miR-433-3p	12	43134	0.000278203
miR-377-3p	15	54444	0.000275512
miR-802	11	40123	0.000274157
miR-199-3p	8	29303	0.00027301
miR-655-3p	14	52716	0.000265574
miR-26-5p	14	52720	0.000265554
miR-499a-5p	9	34010	0.000264628
miR-181-5p	16	60525	0.000264354
miR-379-5p	6	22903	0.000261974
miR-665	22	84340	0.000260849
miR-144-3p	13	50176	0.000259088
miR-758-3p	10	38622	0.00025892
miR-135-5p	10	38680	0.000258532
miR-361-5p	9	34942	0.00025757
miR-539-3p	9	35099	0.000256418
miR-506-3p	9	35224	0.000255508
miR-124-3p.2	9	35224	0.000255508
miR-455-3p.1	9	35374	0.000254424
miR-122-5p	14	55111	0.000254033
miR-532-3p	17	67068	0.000253474
miR-373-3p	16	63136	0.000253421
miR-372-3p	16	63136	0.000253421
miR-302-3p	16	63136	0.000253421
miR-382-3p	11	43719	0.000251607
miR-429	13	52076	0.000249635
miR-200bc-3p	13	52076	0.000249635
miR-409-3p	12	48114	0.000249408
miR-325-3p	18	72625	0.000247849
miR-374-5p	17	68665	0.000247579
miR-330-3p.2	16	65345	0.000244854
miR-342-3p	13	53219	0.000244274
miR-454-3p	9	36846	0.00024426
miR-301-3p	9	36846	0.00024426
miR-130-3p	9	36846	0.00024426
miR-22-3p	9	37251	0.000241604
miR-873-5p.2	14	58023	0.000241284
miR-362-5p	8	33219	0.000240826
miR-500b-5p	8	33219	0.000240826
miR-369-3p	14	58152	0.000240748
miR-483-3p.1	7	29359	0.000238428
miR-149-5p	13	54605	0.000238073
miR-216b-5p	10	42063	0.000237739
miR-1298-5p	9	38600	0.000233161
miR-383-5p.2	7	30500	0.000229508
miR-324-5p	6	26272	0.00022838
miR-502-3p	6	26372	0.000227514
miR-501-3p	6	26372	0.000227514
miR-411-3p	10	44275	0.000225861
miR-493-3p	7	31058	0.000225385
miR-143-3p	12	53477	0.000224396
miR-425-5p	8	35729	0.000223908
miR-381-3p	13	58279	0.000223065
miR-448	9	40416	0.000222684
miR-431-5p	8	36084	0.000221705
miR-544a-5p	9	40876	0.000220178
miR-382-5p	7	31845	0.000219815
miR-195-5p	13	59213	0.000219546
miR-16-5p	13	59213	0.000219546
miR-424-5p	13	59213	0.000219546
miR-15-5p	13	59213	0.000219546
miR-497-5p	13	59213	0.000219546
miR-28-3p	5	22983	0.000217552
miR-670-3p	15	69407	0.000216117
miR-218-5p	9	42027	0.000214148
miR-362-3p	11	51372	0.000214124
miR-329-3p	11	51372	0.000214124
miR-27-3p	13	60838	0.000213682
miR-153-3p	7	32801	0.000213408
miR-376c-3p	7	33293	0.000210254
miR-211-5p	13	62047	0.000209519
miR-204-5p	13	62047	0.000209519
miR-183-5p.2	7	33867	0.000206691
miR-378-3p	7	34149	0.000204984
miR-7-5p	11	53763	0.000204602
miR-20-5p	15	73903	0.000202969
miR-93-5p	15	73903	0.000202969
miR-106-5p	15	73903	0.000202969
miR-17-5p	15	73903	0.000202969
miR-519-3p	15	73903	0.000202969
miR-155-5p	7	34551	0.000202599
miR-488-3p	11	54507	0.000201809
miR-216a-5p	9	44720	0.000201252
miR-505-3p.2	10	49882	0.000200473
miR-520-3p	19	96982	0.000195913
miR-21-5p	5	25652	0.000194917
miR-590-5p	5	25652	0.000194917
miR-489-3p	7	36383	0.000192398
miR-223-3p	6	31382	0.000191192
miR-96-5p	8	42016	0.000190404
miR-1271-5p	8	42016	0.000190404
miR-142-5p	12	63608	0.000188656
miR-205-5p	9	47962	0.000187649
miR-375	6	32051	0.000187202
miR-411-5p.2	8	43701	0.000183062
miR-133a-3p.2	5	28146	0.000177645
miR-133b	5	28146	0.000177645
miR-371-5p	16	91082	0.000175666
miR-19-3p	7	40853	0.000171346
miR-495-3p	16	94445	0.000169411
miR-182-5p	8	47672	0.000167813
miR-455-5p	5	29879	0.000167342
miR-421	9	54922	0.000163869
miR-874-3p	7	43917	0.000159392
miR-876-5p	7	44995	0.000155573
miR-505-3p.1	4	26384	0.000151607
miR-367-3p	6	40451	0.000148328
miR-25-3p	6	40451	0.000148328
miR-363-3p	6	40451	0.000148328
miR-32-5p	6	40451	0.000148328
miR-92-3p	6	40451	0.000148328
miR-9-5p	7	47206	0.000148286
miR-302c-3p.2	5	33846	0.000147728
miR-145-5p	7	47880	0.000146199
miR-340-5p	14	96423	0.000145194
miR-1251-5p	4	28316	0.000141263
miR-203a-3p.1	10	71919	0.000139045
miR-142-3p.2	4	28904	0.000138389
miR-203a-3p.2	11	80005	0.000137491
miR-873-5p.1	8	59154	0.00013524
miR-129-3p	4	31000	0.000129032
miR-330-3p	7	58896	0.000118854
miR-483-3p.2	4	37389	0.000106983
miR-877-5p	3	29243	0.000102589
miR-320	6	58515	0.000102538
miR-138-5p	4	42923	9.32e-05
miR-487-3p	3	33495	8.96e-05
miR-496.2	3	33608	8.93e-05
miR-383-5p.1	2	26772	7.47e-05
miR-154-3p	2	30262	6.61e-05
miR-409-5p	1	17609	5.68e-05

### Sheet: pNMD-QTLs
miRNA	pNMD-QTL count	total length of target regions	normalized_count
miR-450-5p	2	4044	0.00049456
miR-191-5p	3	6575	0.000456274
miR-451	2	4472	0.000447227
miR-126-3p.2	1	2583	0.000387147
miR-127-3p	1	3286	0.000304321
miR-184	2	8458	0.000236463
miR-503-5p	5	23363	0.000214014
miR-411-5p.1	8	40384	0.000198098
miR-193-3p	5	27929	0.000179025
miR-183-5p.1	6	34268	0.00017509
miR-152-3p	7	40272	0.000173818
miR-148-3p	7	40272	0.000173818
miR-154-5p	4	25377	0.000157623
miR-26-5p	8	52720	0.000151745
miR-214-5p	8	53855	0.000148547
miR-140-5p	4	29339	0.000136337
miR-212-5p	7	51574	0.000135727
miR-875-5p	3	22274	0.000134686
miR-346	4	30029	0.000133205
miR-379-5p	3	22903	0.000130987
miR-494-3p	9	69506	0.000129485
miR-140-3p.1	8	64461	0.000124106
miR-1224-5p	5	40340	0.000123946
miR-744-5p	2	16171	0.000123678
let-7-5p	4	32395	0.000123476
let-98-5p	4	32395	0.000123476
miR-146-5p	5	40494	0.000123475
miR-376-3p	4	32909	0.000121547
miR-485-5p	12	100023	0.000119972
miR-668-3p	4	33404	0.000119746
miR-192-5p	3	25118	0.000119436
miR-215-5p	3	25118	0.000119436
miR-486-5p	3	25987	0.000115442
miR-101-3p.1	5	43492	0.000114964
miR-33-5p	5	43676	0.000114479
miR-455-3p.1	4	35374	0.000113077
miR-335-5p	5	44546	0.000112244
miR-377-3p	6	54444	0.000110205
miR-30-5p	5	46024	0.000108639
miR-34-5p	5	46104	0.00010845
miR-449-5p	5	46104	0.00010845
miR-151-5p	1	9371	0.000106712
miR-135-5p	4	38680	0.000103413
miR-339-5p	5	48631	0.000102815
miR-199-3p	3	29303	0.000102379
miR-136-5p	5	49160	0.000101709
miR-133a-3p.1	3	29556	0.000101502
miR-194-5p	4	39613	0.000100977
miR-188-5p	3	29998	0.000100007
miR-326	6	65100	9.21659e-05
miR-411-5p.2	4	43701	9.15311e-05
miR-153-3p	3	32801	9.14606e-05
miR-219-5p	2	22161	9.02486e-05
miR-199-5p	4	44508	8.98715e-05
miR-378-3p	3	34149	8.78503e-05
miR-491-5p	5	57241	8.735e-05
miR-151-3p	2	23219	8.61364e-05
miR-323-3p	4	46572	8.58885e-05
miR-202-5p	3	34973	8.57805e-05
miR-653-5p	5	59088	8.46196e-05
miR-195-5p	5	59213	8.44409e-05
miR-424-5p	5	59213	8.44409e-05
miR-16-5p	5	59213	8.44409e-05
miR-497-5p	5	59213	8.44409e-05
miR-15-5p	5	59213	8.44409e-05
miR-28-5p	3	35740	8.39396e-05
miR-708-5p	3	35740	8.39396e-05
miR-892-3p	4	48124	8.31186e-05
miR-452-5p	4	48124	8.31186e-05
miR-24-3p	7	84406	8.29325e-05
miR-325-3p	6	72625	8.26162e-05
miR-454-3p	3	36846	8.142e-05
miR-301-3p	3	36846	8.142e-05
miR-130-3p	3	36846	8.142e-05
miR-140-3p.2	4	49454	8.08832e-05
miR-483-3p.2	3	37389	8.02375e-05
miR-542-3p	4	50652	7.89702e-05
miR-190-5p	2	25377	7.88115e-05
miR-1197	3	38263	7.84047e-05
miR-3064-5p	5	63979	7.81506e-05
miR-186-5p	8	102475	7.80678e-05
miR-590-5p	2	25652	7.79666e-05
miR-21-5p	2	25652	7.79666e-05
miR-342-3p	4	53219	7.51611e-05
miR-7-5p	4	53763	7.44006e-05
miR-410-3p	5	67600	7.39645e-05
miR-296-5p	3	40922	7.33102e-05
miR-374-5p	5	68665	7.28173e-05
miR-216b-5p	3	42063	7.13216e-05
miR-665	6	84340	7.11406e-05
miR-217	3	42498	7.05916e-05
miR-433-3p	3	43134	6.95507e-05
miR-142-3p.2	2	28904	6.91946e-05
miR-369-3p	4	58152	6.87853e-05
miR-873-5p.1	4	59154	6.76201e-05
miR-216a-5p	3	44720	6.70841e-05
miR-221-3p	2	29924	6.6836e-05
miR-222-3p	2	29924	6.6836e-05
miR-219a-2-3p	2	30661	6.52294e-05
miR-1193	2	30669	6.52124e-05
miR-129-3p	2	31000	6.45161e-05
miR-493-3p	2	31058	6.43956e-05
miR-299-5p	2	31176	6.41519e-05
miR-223-3p	2	31382	6.37308e-05
miR-543	4	66900	5.97907e-05
miR-144-3p	3	50176	5.97895e-05
miR-23-3p	4	66919	5.97738e-05
miR-532-3p	4	67068	5.9641e-05
miR-338-3p	3	50967	5.88616e-05
miR-155-5p	2	34551	5.78854e-05
miR-1306-5p	3	52117	5.75628e-05
miR-101-3p.2	3	52296	5.73658e-05
miR-539-3p	2	35099	5.69817e-05
miR-409-5p	1	17609	5.67891e-05
miR-504-5p.1	2	35675	5.60617e-05
miR-488-3p	3	54507	5.50388e-05
miR-371-5p	5	91082	5.48956e-05
miR-122-5p	3	55111	5.44356e-05
miR-137	2	36862	5.42564e-05
miR-519-3p	4	73903	5.4125e-05
miR-17-5p	4	73903	5.4125e-05
miR-20-5p	4	73903	5.4125e-05
miR-93-5p	4	73903	5.4125e-05
miR-106-5p	4	73903	5.4125e-05
miR-760	3	55493	5.40609e-05
miR-10-5p	2	37242	5.37028e-05
miR-134-5p	2	37525	5.32978e-05
miR-873-5p.2	3	58023	5.17036e-05
miR-320	3	58515	5.12689e-05
miR-212-3p	2	39263	5.09385e-05
miR-132-3p	2	39263	5.09385e-05
miR-32-5p	2	40451	4.94425e-05
miR-92-3p	2	40451	4.94425e-05
miR-363-3p	2	40451	4.94425e-05
miR-25-3p	2	40451	4.94425e-05
miR-367-3p	2	40451	4.94425e-05
miR-218-5p	2	42027	4.75885e-05
miR-196-5p	1	21123	4.73418e-05
miR-142-5p	3	63608	4.71639e-05
miR-142-3p.1	1	21392	4.67464e-05
miR-224-5p	2	42989	4.65235e-05
miR-330-3p.2	3	65345	4.59102e-05
miR-206	2	43962	4.54938e-05
miR-1-3p	2	43962	4.54938e-05
miR-28-3p	1	22983	4.35104e-05
miR-208-3p	1	23051	4.33821e-05
miR-129-5p	5	116848	4.27906e-05
miR-495-3p	4	94445	4.23527e-05
miR-493-5p	2	47470	4.21319e-05
miR-145-5p	2	47880	4.17711e-05
miR-409-3p	2	48114	4.15679e-05
miR-331-3p	2	48363	4.13539e-05
miR-496.1	1	24960	4.00641e-05
miR-125-5p	2	50297	3.97638e-05
miR-423-5p	2	51296	3.89894e-05
miR-200bc-3p	2	52076	3.84054e-05
miR-429	2	52076	3.84054e-05
miR-501-3p	1	26372	3.7919e-05
miR-502-3p	1	26372	3.7919e-05
miR-383-5p.1	1	26772	3.73525e-05
miR-149-5p	2	54605	3.66267e-05
miR-200a-3p	2	54895	3.64332e-05
miR-141-3p	2	54895	3.64332e-05
miR-296-3p	1	27863	3.58899e-05
miR-365-3p	1	27902	3.58397e-05
miR-133a-3p.2	1	28146	3.5529e-05
miR-133b	1	28146	3.5529e-05
miR-1251-5p	1	28316	3.53157e-05
miR-877-5p	1	29243	3.41962e-05
miR-483-3p.1	1	29359	3.40611e-05
miR-154-3p	1	30262	3.30447e-05
miR-181-5p	2	60525	3.30442e-05
miR-27-3p	2	60838	3.28742e-05
miR-383-5p.2	1	30500	3.27869e-05
miR-150-5p	3	94395	3.17813e-05
miR-373-3p	2	63136	3.16776e-05
miR-372-3p	2	63136	3.16776e-05
miR-302-3p	2	63136	3.16776e-05
miR-382-5p	1	31845	3.14021e-05
miR-375	1	32051	3.12003e-05
miR-532-5p	1	32635	3.06419e-05
miR-299-3p	1	32647	3.06307e-05
miR-487-3p	1	33495	2.98552e-05
miR-496.2	1	33608	2.97548e-05
miR-183-5p.2	1	33867	2.95273e-05
miR-499a-5p	1	34010	2.94031e-05
miR-328-3p	1	34564	2.89318e-05
miR-670-3p	2	69407	2.88155e-05
miR-29-3p	1	35030	2.8547e-05
miR-506-3p	1	35224	2.83897e-05
miR-124-3p.2	1	35224	2.83897e-05
miR-139-5p	1	35317	2.8315e-05
miR-425-5p	1	35729	2.79885e-05
miR-431-5p	1	36084	2.77131e-05
miR-22-3p	1	37251	2.68449e-05
miR-203a-3p.2	2	80005	2.49984e-05
miR-802	1	40123	2.49234e-05
miR-448	1	40416	2.47427e-05
miR-19-3p	1	40853	2.4478e-05
miR-544a-5p	1	40876	2.44642e-05
miR-31-5p	1	40998	2.43914e-05
miR-138-5p	1	42923	2.32975e-05
miR-382-3p	1	43719	2.28734e-05
miR-874-3p	1	43917	2.27702e-05
miR-876-5p	1	44995	2.22247e-05
miR-124-3p.1	1	46258	2.16179e-05
miR-9-5p	1	47206	2.11837e-05
miR-182-5p	1	47672	2.09767e-05
miR-205-5p	1	47962	2.08498e-05
miR-103-3p	1	48135	2.07749e-05
miR-107	1	48135	2.07749e-05
miR-340-5p	2	96423	2.07419e-05
miR-520-3p	2	96982	2.06224e-05
miR-582-5p	1	48934	2.04357e-05
miR-505-3p.2	1	49882	2.00473e-05
miR-655-3p	1	52716	1.89696e-05
miR-143-3p	1	53477	1.86996e-05
miR-421	1	54922	1.82076e-05
miR-455-3p.2	1	55470	1.80278e-05
miR-330-3p	1	58896	1.69791e-05
miR-211-5p	1	62047	1.61168e-05
miR-204-5p	1	62047	1.61168e-05
miR-185-5p	1	63937	1.56404e-05
miR-128-3p	1	64445	1.55171e-05
miR-203a-3p.1	1	71919	1.39045e-05
