## Supplementary material for "Mapping genetic variants for nonsense-mediated mRNA decay regulation across human tissues": Supp_table_3.xlsx

### Sheet: K562_dNMD-QTLs
Supplementary Table 3. The list of RBPs and the number of dNMD-QTLs or pNMD-QTLs in their binding sites in the K562 or the HepG2 cell lines.
RBP	dNMD-QTL count	total length of binding sites	normalized_count
EWSR1	1514	3983866	0.000380033
XRN2	1644	4391703	0.000374342
PHF6	490	1325485	0.000369676
SLBP	84	230416	0.000364558
SLTM	1381	3803299	0.000363106
AKAP1	396	1114239	0.0003554
RBM22	462	1310929	0.000352422
SDAD1	104	298818	0.000348038
CSTF2T	2158	6311431	0.000341919
LARP7	234	690148	0.000339058
EFTUD2	1463	4347189	0.000336539
SSB	102	305084	0.000334334
DDX51	635	1904530	0.000333416
HNRNPK	991	2980043	0.000332546
LSM11	1062	3209926	0.000330849
DDX42	788	2397937	0.000328616
PUS1	154	470000	0.00032766
YWHAG	713	2176633	0.00032757
UTP18	283	870622	0.000325055
WRN	477	1471463	0.000324167
HNRNPM	1917	5913722	0.000324161
PRPF8	2089	6445164	0.000324119
DDX6	928	2868708	0.000323491
GTF2F1	1612	4994026	0.000322786
DDX55	1053	3280010	0.000321036
DDX52	894	2786720	0.000320807
EIF3G	254	792574	0.000320475
ILF3	3826	11942468	0.000320369
AQR	2427	7592352	0.000319664
ZC3H8	302	945529	0.000319398
UPF1	1087	3409750	0.000318792
AATF	545	1711412	0.00031845
DROSHA	1050	3302156	0.000317974
EIF4G2	828	2612205	0.000316974
SBDS	102	321959	0.000316811
SF3B4	1391	4405554	0.000315738
SMNDC1	1377	4362948	0.000315612
PABPC4	944	3027392	0.00031182
NOLC1	1273	4103917	0.000310191
GEMIN5	1155	3724493	0.000310109
DDX21	649	2103354	0.000308555
SUPV3L1	74	240255	0.000308006
ZC3H11A	901	2944821	0.000305961
WDR3	328	1074942	0.000305133
FUS	2825	9299625	0.000303776
PCBP1	369	1218913	0.000302729
APOBEC3C	540	1791438	0.000301434
NCBP2	605	2032692	0.000297635
AKAP8L	2014	6824169	0.000295128
AARS	601	2038481	0.000294827
TIA1	3142	10668057	0.000294524
IGF2BP2	1115	3795654	0.000293757
CPSF6	1079	3708288	0.00029097
RBFOX2	3446	11844041	0.000290948
U2AF1	1162	4002671	0.000290306
TBRG4	1057	3652151	0.000289418
WDR43	289	1000891	0.000288743
NONO	2504	8801682	0.000284491
RBM15	1289	4540435	0.000283894
HNRNPUL1	965	3401430	0.000283704
SF3B1	410	1445958	0.000283549
UTP3	433	1541793	0.000280842
RPS11	98	349529	0.000280377
FAM120A	675	2411803	0.000279874
DGCR8	512	1830897	0.000279644
NIPBL	1095	3920131	0.000279327
MTPAP	2089	7500310	0.000278522
DHX30	790	2842982	0.000277877
FMR1	739	2661965	0.000277614
ZRANB2	404	1460973	0.000276528
DDX3X	866	3143091	0.000275525
RPS3	431	1564613	0.000275467
XRCC6	1814	6622677	0.000273907
FASTKD2	423	1548610	0.000273148
FTO	1352	4991655	0.000270852
LARP4	911	3369762	0.000270346
METAP2	1127	4169122	0.000270321
HNRNPU	4820	17858337	0.000269902
EXOSC5	1132	4199173	0.000269577
NSUN2	280	1038950	0.000269503
TAF15	1713	6357409	0.000269449
BUD13	2416	9038671	0.000267296
NPM1	113	423661	0.000266723
PUM2	640	2400138	0.000266651
SND1	2038	7650096	0.000266402
SRSF1	1318	4948889	0.000266322
TROVE2	1475	5607691	0.000263032
HNRNPC	2001	7623749	0.000262469
YBX3	1836	7044218	0.000260639
HNRNPA1	3393	13019311	0.000260613
GPKOW	935	3603733	0.000259453
U2AF2	1677	6517757	0.000257297
ABCF1	159	623069	0.000255188
FXR2	762	2995279	0.0002544
ZNF622	2057	8106741	0.000253739
PPIL4	2057	8118521	0.000253371
DDX24	844	3335527	0.000253033
SERBP1	37	146735	0.000252155
UCHL5	2160	8595311	0.0002513
GNL3	98	395312	0.000247905
TRA2A	916	3698671	0.000247657
LIN28B	1075	4349533	0.000247153
FXR1	1282	5231474	0.000245055
CPEB4	302	1234415	0.00024465
PTBP1	750	3101662	0.000241806
SRSF7	762	3162550	0.000240945
KHSRP	5008	20855064	0.000240134
MATR3	944	3933356	0.000239999
SAFB	2276	9490993	0.000239806
AGGF1	283	1182992	0.000239224
GRWD1	1312	5493249	0.000238839
SAFB2	3301	13880779	0.000237811
HLTF	1672	7060664	0.000236805
HNRNPL	3031	12933032	0.000234361
IGF2BP1	939	4063682	0.000231071
TARDBP	814	3545250	0.000229603
KHDRBS1	3041	13248275	0.000229539
QKI	444	1954557	0.000227161
PUM1	674	2982439	0.00022599
ZNF800	427	2022742	0.0002111

### Sheet: K562_pNMD-QTLs
RBP	pNMD-QTL count	total length of binding sites	normalized_count
SDAD1	29	298818	9.7049e-05
PHF6	126	1325485	9.50595e-05
EWSR1	348	3983866	8.73523e-05
WDR3	86	1074942	8.00043e-05
LARP7	55	690148	7.96931e-05
SUPV3L1	19	240255	7.90826e-05
SLBP	17	230416	7.37796e-05
XRN2	322	4391703	7.33201e-05
PCBP1	89	1218913	7.30159e-05
SLTM	273	3803299	7.17798e-05
GTF2F1	357	4994026	7.14854e-05
SBDS	23	321959	7.14377e-05
LSM11	228	3209926	7.10297e-05
CSTF2T	443	6311431	7.01901e-05
ZC3H8	66	945529	6.98022e-05
DDX52	194	2786720	6.96159e-05
FUS	638	9299625	6.86049e-05
NOLC1	280	4103917	6.82275e-05
EIF3G	54	792574	6.81324e-05
DDX6	195	2868708	6.79749e-05
DDX51	129	1904530	6.77332e-05
AKAP1	75	1114239	6.73105e-05
DGCR8	123	1830897	6.71802e-05
DDX55	220	3280010	6.7073e-05
HNRNPM	395	5913722	6.67938e-05
PABPC4	201	3027392	6.63938e-05
HNRNPUL1	225	3401430	6.61486e-05
APOBEC3C	118	1791438	6.58689e-05
EFTUD2	286	4347189	6.57896e-05
AARS	134	2038481	6.57352e-05
ILF3	784	11942468	6.56481e-05
UTP18	57	870622	6.54704e-05
AQR	495	7592352	6.51972e-05
DHX30	185	2842982	6.50725e-05
SMNDC1	283	4362948	6.48644e-05
WDR43	63	1000891	6.29439e-05
LARP4	211	3369762	6.26157e-05
TIA1	663	10668057	6.21481e-05
WRN	91	1471463	6.18432e-05
RBM22	81	1310929	6.17882e-05
HNRNPK	184	2980043	6.17441e-05
DROSHA	203	3302156	6.1475e-05
EXOSC5	258	4199173	6.14407e-05
UPF1	209	3409750	6.12948e-05
GEMIN5	227	3724493	6.09479e-05
NONO	533	8801682	6.05566e-05
DDX42	145	2397937	6.04686e-05
NIPBL	237	3920131	6.04572e-05
PRPF8	388	6445164	6.02002e-05
RBFOX2	707	11844041	5.96925e-05
NSUN2	62	1038950	5.96756e-05
EIF4G2	155	2612205	5.93368e-05
AGGF1	70	1182992	5.9172e-05
DDX21	124	2103354	5.89535e-05
CPSF6	217	3708288	5.85176e-05
IGF2BP2	220	3795654	5.7961e-05
HNRNPA1	754	13019311	5.7914e-05
YWHAG	126	2176633	5.78876e-05
AKAP8L	395	6824169	5.78825e-05
SF3B4	254	4405554	5.76545e-05
FAM120A	139	2411803	5.76332e-05
PUS1	27	470000	5.74468e-05
U2AF1	229	4002671	5.72118e-05
FASTKD2	88	1548610	5.68252e-05
AATF	97	1711412	5.66783e-05
BUD13	512	9038671	5.66455e-05
UTP3	87	1541793	5.64278e-05
ZC3H11A	166	2944821	5.63701e-05
HNRNPU	1005	17858337	5.62762e-05
RBM15	254	4540435	5.59418e-05
METAP2	233	4169122	5.58871e-05
XRCC6	370	6622677	5.58686e-05
ZRANB2	81	1460973	5.54425e-05
NCBP2	112	2032692	5.50993e-05
SND1	421	7650096	5.5032e-05
DDX3X	172	3143091	5.47232e-05
YBX3	385	7044218	5.46548e-05
SF3B1	79	1445958	5.46351e-05
FTO	272	4991655	5.44909e-05
TAF15	346	6357409	5.44247e-05
HNRNPC	414	7623749	5.4304e-05
TBRG4	198	3652151	5.42146e-05
FMR1	143	2661965	5.37197e-05
RPS3	84	1564613	5.36874e-05
MTPAP	399	7500310	5.31978e-05
SRSF1	260	4948889	5.2537e-05
SSB	16	305084	5.24446e-05
ZNF622	425	8106741	5.24255e-05
GPKOW	188	3603733	5.21681e-05
SAFB	484	9490993	5.09957e-05
SRSF7	161	3162550	5.09083e-05
MATR3	200	3933356	5.08472e-05
PUM2	121	2400138	5.04138e-05
U2AF2	327	6517757	5.01706e-05
QKI	98	1954557	5.01392e-05
KHDRBS1	661	13248275	4.98933e-05
LIN28B	217	4349533	4.98904e-05
TROVE2	279	5607691	4.97531e-05
PPIL4	396	8118521	4.87774e-05
UCHL5	413	8595311	4.80495e-05
SAFB2	666	13880779	4.798e-05
FXR1	251	5231474	4.79788e-05
PTBP1	148	3101662	4.77164e-05
SERBP1	7	146735	4.7705e-05
HNRNPL	616	12933032	4.763e-05
HLTF	336	7060664	4.75876e-05
KHSRP	992	20855064	4.75664e-05
PUM1	141	2982439	4.72767e-05
ZNF800	94	2022742	4.64716e-05
DDX24	153	3335527	4.58698e-05
GNL3	18	395312	4.55337e-05
ABCF1	28	623069	4.49388e-05
NPM1	19	423661	4.48472e-05
FXR2	134	2995279	4.47371e-05
GRWD1	245	5493249	4.46002e-05
TRA2A	164	3698671	4.43403e-05
TARDBP	154	3545250	4.34384e-05
IGF2BP1	173	4063682	4.25722e-05
RPS11	14	349529	4.00539e-05
CPEB4	49	1234415	3.96949e-05

### Sheet: HepG2_dNMD-QTLs
RBP	dNMD-QTL count	total length of binding sites	normalized_count
SF3B4	1408	2973618	0.000473497
UPF1	933	2511414	0.000371504
RBFOX2	2369	6759912	0.000350448
SLTM	862	2526587	0.000341172
SF3A3	830	2447666	0.000339099
PRPF8	2370	6999930	0.000338575
FKBP4	534	1610800	0.000331512
EFTUD2	2375	7200000	0.000329861
SUPV3L1	1085	3349770	0.000323903
GRSF1	803	2516814	0.000319054
UTP18	459	1440233	0.000318698
AKAP1	870	2742104	0.000317275
BCCIP	1321	4174363	0.000316455
ILF3	4359	13788145	0.000316141
SRSF9	1705	5440800	0.000313373
IGF2BP3	1897	6082011	0.000311903
FAM120A	1947	6255280	0.000311257
NOLC1	117	376405	0.000310835
NKRF	2362	7601214	0.00031074
SUB1	743	2405875	0.000308827
DDX55	1247	4088051	0.000305035
XRN2	3609	11867382	0.000304111
RBM22	1246	4106862	0.000303395
DDX59	1602	5293885	0.000302613
NCBP2	1683	5583648	0.000301416
HNRNPK	1988	6616230	0.000300473
CSTF2T	3320	11194616	0.000296571
GTF2F1	1309	4422854	0.000295963
LSM11	2497	8444110	0.000295709
PCBP1	369	1252847	0.000294529
DDX3X	1118	3806700	0.000293693
PRPF4	2192	7465617	0.000293613
RBM15	2215	7579613	0.000292231
PABPN1	1107	3870635	0.000286
XPO5	1406	4926449	0.000285398
STAU2	3210	11250289	0.000285326
XRCC6	1311	4596256	0.000285232
DKC1	197	694524	0.000283648
DROSHA	3209	11370637	0.000282218
LARP7	169	600459	0.000281451
SRSF1	2362	8416509	0.000280639
SRSF7	972	3465935	0.000280444
IGF2BP1	1173	4222277	0.000277812
SSB	1156	4180326	0.000276533
SMNDC1	358	1300658	0.000275245
PCBP2	1809	6586230	0.000274664
AQR	1504	5500139	0.000273448
DDX6	717	2629803	0.000272644
SND1	791	2908171	0.000271992
U2AF1	2738	10112297	0.000270759
RPS3	597	2211784	0.000269918
BUD13	1714	6368775	0.000269126
TIA1	1786	6644109	0.00026881
LARP4	1744	6565194	0.000265643
FASTKD2	2036	7678655	0.000265151
NIP7	101	383453	0.000263396
SDAD1	476	1808654	0.000263179
DHX30	947	3628476	0.000260991
EIF3H	1213	4674165	0.000259512
DDX52	1465	5685298	0.000257682
CDC40	2672	10404835	0.000256804
AGGF1	2376	9261066	0.000256558
TBRG4	638	2512401	0.00025394
RBM5	1857	7370862	0.000251938
GRWD1	2690	10677375	0.000251935
EXOSC5	351	1398074	0.00025106
HNRNPM	2448	9756658	0.000250906
DGCR8	1764	7036188	0.000250704
POLR2G	1898	7591028	0.000250032
WDR43	440	1759932	0.00025001
TIAL1	1081	4358922	0.000247997
EIF3D	3227	13043595	0.000247401
FUS	2327	9457537	0.000246047
UCHL5	2826	11539304	0.000244902
HNRNPC	6407	26288742	0.000243716
PPIG	1785	7328594	0.000243567
CSTF2	2696	11074840	0.000243435
YBX3	1132	4658096	0.000243018
ZNF800	1034	4313723	0.0002397
TROVE2	1432	6004891	0.000238472
ZC3H11A	2412	10148616	0.000237668
HNRNPA1	5595	23583299	0.000237244
NOL12	583	2465406	0.000236472
HLTF	2307	9838312	0.000234491
FTO	510	2197890	0.000232041
TAF15	3279	14163092	0.000231517
U2AF2	2514	10903895	0.00023056
PTBP1	2177	9534804	0.000228321
HNRNPUL1	1773	7832955	0.000226351
HNRNPU	2346	10421798	0.000225105
LIN28B	753	3390912	0.000222064
KHSRP	2454	11340987	0.000216383
BCLAF1	1338	6214332	0.000215309
SUGP2	3380	15718752	0.00021503
SAFB	2135	9963205	0.000214288
QKI	2329	10927506	0.000213132
HNRNPL	3640	17341359	0.000209903
TRA2A	243	1170702	0.000207568
MATR3	1962	9609836	0.000204166
G3BP1	729	3592386	0.000202929
SFPQ	2051	10224505	0.000200597
FXR2	593	3017494	0.000196521
FUBP3	606	3084883	0.000196442

### Sheet: HepG2_pNMD-QTLs
RBP	dNMD-QTL count	total length of binding sites	normalized_count
SF3B4	251	2973618	8.4409e-05
SLTM	197	2526587	7.79708e-05
UTP18	106	1440233	7.35992e-05
UPF1	173	2511414	6.88855e-05
BCCIP	283	4174363	6.77948e-05
NOLC1	25	376405	6.64178e-05
RBFOX2	433	6759912	6.40541e-05
FKBP4	103	1610800	6.39434e-05
NKRF	482	7601214	6.34109e-05
AKAP1	173	2742104	6.30902e-05
PRPF8	441	6999930	6.30006e-05
ILF3	867	13788145	6.28801e-05
SF3A3	151	2447666	6.16914e-05
EFTUD2	444	7200000	6.16667e-05
SUPV3L1	203	3349770	6.06012e-05
RBM22	247	4106862	6.01432e-05
HNRNPK	397	6616230	6.0004e-05
FAM120A	371	6255280	5.93099e-05
XPO5	292	4926449	5.92719e-05
SUB1	142	2405875	5.90222e-05
DDX55	240	4088051	5.87077e-05
DDX59	310	5293885	5.85581e-05
SRSF9	316	5440800	5.80797e-05
GRSF1	146	2516814	5.80098e-05
IGF2BP3	352	6082011	5.78756e-05
XRCC6	266	4596256	5.78732e-05
DDX3X	219	3806700	5.75301e-05
RBM15	434	7579613	5.72589e-05
LSM11	483	8444110	5.71996e-05
XRN2	677	11867382	5.70471e-05
RPS3	126	2211784	5.69676e-05
LARP7	34	600459	5.66233e-05
PRPF4	422	7465617	5.65258e-05
PABPN1	218	3870635	5.63215e-05
DROSHA	635	11370637	5.58456e-05
SMNDC1	72	1300658	5.53566e-05
NCBP2	309	5583648	5.53402e-05
TBRG4	139	2512401	5.53256e-05
NIP7	21	383453	5.47655e-05
DKC1	38	694524	5.47137e-05
EXOSC5	76	1398074	5.43605e-05
IGF2BP1	228	4222277	5.39993e-05
SDAD1	96	1808654	5.30781e-05
CSTF2T	594	11194616	5.30612e-05
PCBP1	66	1252847	5.268e-05
SND1	152	2908171	5.22665e-05
AQR	287	5500139	5.21805e-05
BUD13	331	6368775	5.19723e-05
STAU2	581	11250289	5.16431e-05
SRSF1	431	8416509	5.12089e-05
LARP4	336	6565194	5.1179e-05
GTF2F1	226	4422854	5.10982e-05
SSB	213	4180326	5.0953e-05
AGGF1	466	9261066	5.03182e-05
FASTKD2	386	7678655	5.02692e-05
U2AF1	508	10112297	5.02359e-05
DDX52	284	5685298	4.99534e-05
GRWD1	533	10677375	4.99186e-05
POLR2G	378	7591028	4.97956e-05
RBM5	365	7370862	4.95193e-05
TIA1	329	6644109	4.95176e-05
CDC40	513	10404835	4.9304e-05
DHX30	178	3628476	4.90564e-05
HNRNPM	477	9756658	4.88897e-05
PCBP2	321	6586230	4.8738e-05
EIF3H	227	4674165	4.85648e-05
SRSF7	168	3465935	4.84718e-05
EIF3D	632	13043595	4.84529e-05
YBX3	225	4658096	4.8303e-05
WDR43	85	1759932	4.82973e-05
NOL12	119	2465406	4.82679e-05
CSTF2	531	11074840	4.79465e-05
TROVE2	287	6004891	4.77944e-05
HNRNPC	1246	26288742	4.73967e-05
G3BP1	170	3592386	4.73223e-05
ZNF800	203	4313723	4.70591e-05
FUS	441	9457537	4.66295e-05
DDX6	122	2629803	4.63913e-05
LIN28B	157	3390912	4.63002e-05
ZC3H11A	467	10148616	4.60161e-05
PPIG	335	7328594	4.57114e-05
FTO	98	2197890	4.45882e-05
U2AF2	486	10903895	4.45712e-05
HLTF	438	9838312	4.45198e-05
DGCR8	309	7036188	4.39158e-05
TAF15	619	14163092	4.37051e-05
HNRNPA1	1028	23583299	4.35902e-05
UCHL5	503	11539304	4.35902e-05
HNRNPUL1	339	7832955	4.32787e-05
KHSRP	489	11340987	4.31179e-05
TIAL1	187	4358922	4.29005e-05
HNRNPU	440	10421798	4.22192e-05
PTBP1	402	9534804	4.21613e-05
TRA2A	49	1170702	4.18552e-05
SAFB	405	9963205	4.06496e-05
QKI	443	10927506	4.05399e-05
SUGP2	637	15718752	4.05248e-05
HNRNPL	697	17341359	4.01929e-05
FXR2	118	3017494	3.91053e-05
FUBP3	119	3084883	3.85752e-05
BCLAF1	237	6214332	3.81376e-05
SFPQ	386	10224505	3.77524e-05
MATR3	361	9609836	3.75657e-05
